# Accurate Reconstruction of Adaptive Immune Receptor Repertoires from FACS-partitioned B and T Cell Subsets

**DOI:** 10.64898/2026.09.13.746584

**Authors:** Hahn Zhao, Alexandra Morgan, Michie Yasuda, Hamid Mirebrahim, Ulrich Schlecht, Sylvie McNamara, Rena Adachi, Sandra Siemann, Florian Rubelt, Dinesh Kumar, Sowmi Utiramerur, Ramy Arnaout, Hosseinali Asgharian

## Abstract

Adaptive immune-receptor repertoire sequencing (AIRRseq) is crucial for understanding immune system diversity and its relationship to disease dynamics. Partitioning of total B and T cells into their major subsets with distinct immunological functions—IgM+ vs. class-switched B cells (IgG+ > IgA+) and CD4+ vs. CD8+ T cells, respectively—allows for AIRRseq-based analysis of the unique contributions of each compartment to the overall immune response, a major advantage over traditional bulk sequencing workflows. However, data from these subsets is not directly comparable with the vast majority of publicly available AIRRseq data, which comes from unfractionated B and T cells, an important incompatibility. Here we investigate computational methods for reconstructing complete AIRRseq repertoires from partitioned B and T cell subsets in diverse individuals. Peripheral blood mononuclear cells (PBMCs) were partitioned via positive selection of IgM+ B-cell subsets and CD4+ T cells using immunomagnetic beads; genomic DNA was then extracted and B- and T-cell receptors were sequenced. Four reconstruction methods are introduced and evaluated for concordance with matching unpartitioned repertoires to assess preservation of key repertoire characteristics. Results show that these methods enable accurate estimates of overall immune-repertoire diversity from B- and T-cell subsets in a way that simply pooling the sequence data from sub-repertoires cannot.
