## Supplementary material for "Accurate Reconstruction of Adaptive Immune Receptor Repertoires from FACS-partitioned B and T Cell Subsets": Table A1

Patient #	Sample Type	WBC	PBMC	Sample ID	Blood vol for DNA ex (mL)	Volume (uL)	DNA conc (ng/ul )	260/280	260/230	Total DNA (ng)	Total DNA/ iPETE (20.5 uL) with 1x DNA	% Lymph in all nuc cells	target DNA conc (ng/ul )	target total DNA (ng)	target DNA/ iPETE (20.5 uL) with 1x DNA
01	cancer	30.2	NA	01TL	0.83	103	438.71	1.97	2.21	45,187	8,993	20.5%	89.77	9,246	1,840
01	cancer	30.2	NA	01FT	1.82	57	2051.61	2.03	2.12	116,942	42,058	20.4%	418.07	23,830	8,570
01	cancer	30.2	NA	01LC	2	57	120.94	1.94	2.14	6,893	2,479	100.0%	120.94	6,893	2,479
02	cancer	9.3	1.88	02TL	0.83	55	136.92	1.95	2.20	7,531	2,807	37.0%	50.61	2,784	1,038
02	cancer	9.3	1.88	02FT	1.82	56	213.73	1.97	2.27	11,969	4,381	38.4%	81.98	4,591	1,681
02	cancer	9.3	1.88	02LC	2	53	99.20	1.93	2.16	5,257	2,033	100.0%	99.20	5,257	2,033
03	cancer	9.1	1.75	03TL	0.83	57	142.59	1.96	2.22	8,127	2,923	36.6%	52.24	2,978	1,071
03	cancer	9.1	1.75	03FT	1.82	56	229.81	1.97	2.29	12,869	4,711	16.4%	37.69	2,111	773
03	cancer	9.1	1.75	03LC	2	53	92.46	1.95	2.13	4,900	1,895	100.0%	92.46	4,900	1,895
04	infection	21.9	5.12	04TL	0.83	54	272.75	1.98	2.29	14,728	5,591	42.1%	114.93	6,206	2,356
04	infection	21.9	5.12	04FT	1.82	56	592.48	1.94	2.22	33,179	12,146	35.1%	208.17	11,657	4,267
04	infection	21.9	5.12	04LC	2	51	180.82	1.94	2.25	9,222	3,707	100.0%	180.82	9,222	3,707
05	infection	9.2	NA	05TL	0.83	103	136.71	1.95	2.25	14,081	2,803	26.8%	36.64	3,774	751
05	infection	9.2	NA	05FT	1.82	55	391.94	1.94	2.28	21,556	8,035	18.2%	71.34	3,924	1,463
05	infection	9.2	NA	05LC	2	52	79.48	1.89	2.03	4,133	1,629	100.0%	79.48	4,133	1,629
06	infection	14.3	NA	06TL	0.83	54	52.69	1.91	2.33	2,845	1,080	32.1%	16.89	912	346
06	infection	14.3	NA	06FT	1.82	56	138.60	1.89	2.37	7,762	2,841	45.0%	62.37	3,493	1,279
06	infection	14.3	NA	06LC	2	59	88.21	1.93	2.33	5,204	1,808	100.0%	88.21	5,204	1,808
07	infection	14.5	3.2	07TL	0.83	56	65.49	1.92	2.29	3,667	1,343	44.4%	29.05	1,627	596
07	infection	14.5	3.2	07FT	1.82	56	182.36	1.95	2.29	10,212	3,738	42.5%	77.58	4,344	1,590
07	infection	14.5	3.2	07LC	2	58	38.32	1.91	2.40	2,222	785	100.0%	38.32	2,222	785
08	infection	5.2	NA	08TL	0.83	54.5	24.14	1.85	2.23	1,315	495	42.3%	10.22	557	209
08	infection	5.2	NA	08FT	1.82	56	58.38	1.92	2.33	3,269	1,197	32.7%	19.09	1,069	391
08	infection	5.2	NA	08LC	2	59	31.95	1.87	2.28	1,885	655	100.0%	31.95	1,885	655
09	infection	5	NA	09TL	0.83	55	48.23	1.88	2.35	2,653	989	17.1%	8.26	454	169
09	infection	5	NA	09FT	1.82	56	62.91	1.89	2.28	3,523	1,290	10.8%	6.78	380	139
09	infection	5	NA	09LC	2	59	19.22	1.81	2.36	1,134	394	100.0%	19.22	1,134	394
10	infection	10.1	NA	10TL	0.83	56	39.27	1.87	2.26	2,199	805	36.3%	14.24	797	292
10	infection	10.1	NA	10FT	1.82	58	127.27	1.90	2.32	7,382	2,609	43.0%	54.78	3,177	1,123
10	infection	10.1	NA	10LC	2	58	44.33	1.91	2.41	2,571	909	100.0%	44.33	2,571	909
11	healthy	6	1.13	11TL	0.83	56	16.62	1.96	2.23	931	341	57.5%	9.55	535	196
11	healthy	6	1.13	11FT	1.82	58	38.34	1.85	2.30	2,224	786	50.9%	19.52	1,132	400
11	healthy	6	1.13	11LC	2	58	31.69	1.86	2.00	1,838	650	100.0%	31.69	1,838	650
12	healthy	9.2	NA	12TL	0.83	55	53.19	1.92	2.06	2,925	1,090	59.8%	31.80	1,749	652
12	healthy	9.2	NA	12FT	1.82	58	126.84	1.90	2.30	7,356	2,600	56.6%	71.81	4,165	1,472
12	healthy	9.2	NA	12LC	2	60	78.57	1.89	2.31	4,714	1,611	100.0%	78.57	4,714	1,611
13	healthy	9.3	2.27	13TL	0.83	56	42.67	1.91	2.26	2,390	875	52.1%	22.22	1,245	456
13	healthy	9.3	2.27	13FT	1.82	56	101.85	1.88	2.20	5,704	2,088	48.9%	49.78	2,787	1,020
13	healthy	9.3	2.27	13LC	2	60	65.40	1.90	2.27	3,924	1,341	100.0%	65.40	3,924	1,341
14	healthy	7	2.97	14TL	0.83	54.5	48.19	1.92	2.10	2,626	988	63.0%	30.35	1,654	622
14	healthy	7	2.97	14FT	1.82	56	126.07	1.90	2.35	7,060	2,584	65.0%	81.90	4,587	1,679
14	healthy	7	2.97	14LC	2	59	102.25	1.90	2.26	6,033	2,096	100.0%	102.25	6,033	2,096
15	healthy	4.2	NA	15TL	0.83	56	36.96	1.90	2.20	2,069	758	67.5%	24.96	1,398	512
15	healthy	4.2	NA	15FT	1.82	56	73.93	1.90	2.30	4,140	1,516	57.2%	42.30	2,369	867
15	healthy	4.2	NA	15LC	2	59	58.53	1.89	2.27	3,453	1,200	100.0%	58.53	3,453	1,200
16	healthy	6.3	NA	16TL	0.83	56	26.79	1.94	2.31	1,500	549	44.8%	12.00	672	246
16	healthy	6.3	NA	16FT	1.82	56	79.98	1.92	2.28	4,479	1,639	40.5%	32.39	1,814	664
16	healthy	6.3	NA	16LC	2	59	45.57	1.87	1.86	2,689	934	100.0%	45.57	2,689	934
17	healthy	7.5	NA	17TL	0.83	52	46.72	1.93	2.10	2,429	958	43.7%	20.42	1,062	419
17	healthy	7.5	NA	17FT	1.82	57	155.92	1.91	2.32	8,887	3,196	42.0%	65.53	3,735	1,343
17	healthy	7.5	NA	17LC	2	58	48.57	1.86	2.06	2,817	996	100.0%	48.57	2,817	996
18	healthy	4.8	NA	18TL	0.83	56	63.33	1.94	2.29	3,546	1,298	52.0%	32.93	1,844	675
18	healthy	4.8	NA	18FT	1.82	58	112.44	1.91	2.33	6,521	2,305	38.7%	43.49	2,522	892
18	healthy	4.8	NA	18LC	2	58	81.31	1.90	2.30	4,716	1,667	100.0%	81.31	4,716	1,667
19	healthy	6.1	NA	19TL	0.83	56	42.01	1.88	2.19	2,352	861	52.3%	21.98	1,231	451
19	healthy	6.1	NA	19FT	1.82	56	84.36	1.91	2.27	4,724	1,729	38.6%	32.59	1,825	668
19	healthy	6.1	NA	19LC	2	57	72.15	1.89	2.27	4,113	1,479	100.0%	72.15	4,113	1,479
20	healthy	9.6	2.1	20TL	0.83	55	33.79	1.96	2.26	1,858	693	48.4%	16.34	899	335
20	healthy	9.6	2.1	20FT	1.82	56	117.26	1.91	2.34	6,567	2,404	46.6%	54.66	3,061	1,120
20	healthy	9.6	2.1	20LC	2	59	57.02	1.89	2.29	3,364	1,169	100.0%	57.02	3,364	1,169
21	cancer	5.4	2.55	21TL	0.83	56	53.77	1.92	2.32	3,011	1,102	65.5%	35.23	1,973	722
21	cancer	5.4	2.55	21FT	1.82	56	154.04	1.91	2.35	8,626	3,158	67.8%	104.46	5,850	2,142
21	cancer	5.4	2.55	21LC	2	59	37.07	1.94	2.16	2,187	760	100.0%	37.07	2,187	760
22	cancer	11.9	5.66	22TL	0.83	56	148.54	1.93	2.31	8,318	3,045	29.6%	44.03	2,465	903
22	cancer	11.9	5.66	22FT	1.82	58	252.89	1.98	2.30	14,668	5,184	30.9%	78.14	4,532	1,602
22	cancer	11.9	5.66	22LC	2	58	70.73	1.89	2.18	4,102	1,450	100.0%	70.73	4,102	1,450
23	cancer	5.5	2.27	23TL	0.83	56	58.75	1.91	2.30	3,290	1,204	40.5%	23.79	1,332	488
23	cancer	5.5	2.27	23FT	1.82	58	73.56	1.93	2.34	4,266	1,508	57.7%	42.41	2,460	869
23	cancer	5.5	2.27	23LC	2	59	70.26	1.91	2.24	4,145	1,440	100.0%	70.26	4,145	1,440
24	cancer	5.1	2.14	24TL	0.83	56	51.68	1.93	2.16	2,894	1,059	49.3%	25.46	1,426	522
24	cancer	5.1	2.14	24FT	1.82	58	86.78	1.91	2.34	5,033	1,779	56.3%	48.81	2,831	1,001
24	cancer	5.1	2.14	24LC	2	58	62.58	1.91	2.21	3,629	1,283	100.0%	62.58	3,629	1,283
25	cancer	11.3	NA	25TL	0.83	56	62.61	1.93	2.34	3,506	1,284	44.0%	27.55	1,543	565
25	cancer	11.3	NA	25FT	1.82	56	91.43	1.93	2.35	5,120	1,874	28.9%	26.43	1,480	542
25	cancer	11.3	NA	25LC	2	59	82.54	1.91	2.27	4,870	1,692	100.0%	82.54	4,870	1,692
26	cancer	4.2	1.51	26TL	0.83	56	30.43	1.93	2.34	1,704	624	53.5%	16.27	911	334
26	cancer	4.2	1.51	26FT	1.82	58	96.33	1.90	2.34	5,587	1,975	53.0%	51.01	2,959	1,046
26	cancer	4.2	1.51	26LC	2	59	47.39	1.90	2.17	2,796	971	100.0%	47.39	2,796	971
27	cancer	4.1	1.34	27TL	0.83	56	32.69	2.01	2.24	1,830	670	45.9%	15.01	840	308
27	cancer	4.1	1.34	27FT	1.82	56	64.72	1.96	2.51	3,624	1,327	42.3%	27.40	1,535	562
27	cancer	4.1	1.34	27LC	2	59	18.65	1.92	2.06	1,100	382	100.0%	18.65	1,100	382
28	cancer	7.7	2.17	28TL	0.83	58	62.80	1.94	2.28	3,642	1,287	58.2%	36.57	2,121	750
28	cancer	7.7	2.17	28FT	1.82	57	97.94	1.93	2.32	5,582	2,008	56.2%	55.05	3,138	1,128
28	cancer	7.7	2.17	28LC	2	56	49.96	1.88	2.07	2,797	1,024	100.0%	49.96	2,797	1,024
29	cancer	6.6	NA	29TL	0.83	57	37.42	1.94	2.20	2,133	767	44.6%	16.70	952	342
29	cancer	6.6	NA	29FT	1.82	57	48.07	1.86	2.00	2,740	985	53.1%	25.52	1,455	523
29	cancer	6.6	NA	29LC	2	60	47.77	1.91	2.12	2,866	979	100.0%	47.77	2,866	979
30	cancer	8	2.77	30TL	0.83	56	79.26	1.91	2.36	4,439	1,625	41.8%	33.13	1,855	679
30	cancer	8	2.77	30FT	1.82	58	118.81	1.92	2.27	6,891	2,436	58.6%	69.68	4,041	1,428
30	cancer	8	2.77	30LC	2	59	49.24	1.90	2.23	2,905	1,009	100.0%	49.24	2,905	1,009
31	cancer	4	NA	31TL	0.83	56	26.93	1.90	2.28	1,508	552	53.8%	14.48	811	297
31	cancer	4	NA	31FT	1.82	58	95.25	1.94	2.37	5,525	1,953	48.7%	46.42	2,693	952
31	cancer	4	NA	31LC	2	58	63.92	1.88	2.25	3,707	1,310	100.0%	63.92	3,707	1,310
32	cancer	10.6	NA	32TL	0.83	56	23.80	1.92	2.10	1,333	488	9.1%	2.16	121	44
32	cancer	10.6	NA	32FT	1.82	58	97.96	1.95	2.31	5,681	2,008	6.0%	5.86	340	120
32	cancer	10.6	NA	32LC	2	60	27.24	1.97	2.07	1,634	558	100.0%	27.24	1,634	558
33	healthy	8	NA	33TL	0.83	56	38.21	1.93	2.32	2,139	783	62.8%	24.00	1,344	492
33	healthy	8	NA	33FT	1.82	58	82.58	1.94	2.34	4,790	1,693	57.9%	47.85	2,775	981
33	healthy	8	NA	33LC	2	60	79.76	1.89	2.27	4,785	1,635	100.0%	79.76	4,785	1,635
34	infection	6.4	NA	34TL	0.83	56	33.05	1.95	2.21	1,851	677	59.6%	19.70	1,103	404
34	infection	6.4	NA	34FT	1.82	59	88.42	1.95	2.24	5,217	1,813	58.8%	52.01	3,069	1,066
34	infection	6.4	NA	34LC	2	59	47.60	1.89	2.05	2,808	976	100.0%	47.60	2,808	976
35	infection	4.4	1.63	35TL	0.83	55	35.23	1.89	2.27	1,938	722	56.8%	20.00	1,100	410
35	infection	4.4	1.63	35FT	1.82	59	97.36	1.94	2.29	5,744	1,996	54.2%	52.75	3,112	1,081
35	infection	4.4	1.63	35LC	2	59	51.63	1.91	2.25	3,046	1,058	100.0%	51.63	3,046	1,058
36	infection	6.8	NA	36TL	0.83	56	19.23	2.05	2.25	1,077	394	14.7%	2.84	159	58
36	infection	6.8	NA	36FT	1.82	58	62.12	1.94	2.40	3,603	1,273	11.0%	6.81	395	140
36	infection	6.8	NA	36LC	2	60	25.92	1.95	2.14	1,555	531	100.0%	25.92	1,555	531
37	infection	4	NA	37TL	0.83	56	25.65	1.91	2.08	1,436	526	34.6%	8.86	496	182
37	infection	4	NA	37FT	1.82	59	71.98	1.93	2.36	4,247	1,475	17.7%	12.72	750	261
37	infection	4	NA	37LC	2	59	42.60	1.97	2.12	2,513	873	100.0%	42.60	2,513	873
