## Supplementary material for "Accurate Reconstruction of Adaptive Immune Receptor Repertoires from FACS-partitioned B and T Cell Subsets": Table A5

	FT~D0	FT~D1	FT~D2	FT~D3	FT~Dinf	LC~D0	LC~D1	LC~D2	LC~D3	LC~Dinf	TL~D0	TL~D1	TL~D2	TL~D3	TL~Dinf	FTLC:RC1A~D0	FTLC:RC1A~D1	FTLC:RC1A~D2	FTLC:RC1A~D3	FTLC:RC1A~Dinf	FTLC:RC1B~D0	FTLC:RC1B~D1	FTLC:RC1B~D2	FTLC:RC1B~D3	FTLC:RC1B~Dinf	FTLC:RC2A~D0	FTLC:RC2A~D1	FTLC:RC2A~D2	FTLC:RC2A~D3	FTLC:RC2A~Dinf
MDS_00003	1368.0	504.69090722851485	36.6951575796655	15.686524270505949	0.1592920353982301	22058.0	18877.154011569448	6270.15298973652	1082.847474915631	0.009374159591225171	4421.0	2570.6141521429067	169.28063855298615	50.13685629972454	0.07342719657815004	6488.0	4963.423266977552	658.6070163802394	151.23210422492085	0.03500067051092933	8316.0	6216.369036283675	664.1357686518714	148.71892202790957	0.03544408747020418	23332.0	2011.3551477288052	62.49643146135479	23.407360007027254	0.12198458827849953
MDS_00004	4477.0	2299.632788611241	263.25444753454275	91.89157394048719	0.0447299179693546	69537.0	59433.03729754468	33231.11079095507	9297.527473159978	0.0020128920946059286	20948.0	17870.376533270064	5799.91003418216	1207.9123334884255	0.008100885251377983	17956.0	16079.908911433315	7520.333320551407	1763.090221450523	0.006160060590759911	38699.0	32350.727462429004	8991.614738314573	1670.007870278143	0.006412389891055937	73705.0	26940.914166253024	1282.2945781393353	304.6968788848568	0.020115590805401866
MDS_00005	2996.0	1694.8382042676362	283.1753580951199	102.43621381403582	0.0416471689284043	72007.0	62044.47296669457	35356.294028876124	10124.345796381062	0.001883107009602677	20857.0	18139.064758298337	6918.624984530083	1497.903949244374	0.006893926577567247	22523.0	20304.108468466206	10792.929473301352	2702.8601589241493	0.004606818090774346	33988.0	29715.945026211994	12619.822070203372	2698.848454868108	0.004610443431413177	74870.0	39939.06503450179	3264.6529161082303	666.3570501765354	0.01194462730705395
MDS_00006	13896.0	8880.996040502352	775.2195184636624	207.057265833465	0.02630809704764688	86109.0	68210.99774031919	4336.327342299514	771.3550116834579	0.009588957429915102	30701.0	22381.128328300925	1747.9856297879717	383.323190236214	0.01725698766549734	27121.0	21429.294448711033	3263.2325108936775	730.0708710435822	0.010646059962854866	41687.0	32040.539499525603	3662.8330626536554	802.0733366294639	0.009566936666879263	99586.0	43695.008314798986	1570.4789539380765	345.7070058152338	0.018586008490039538
MDS_00007	7343.0	801.3716774646667	37.43292319541826	18.604192117380745	0.1382234602290313	28374.0	24617.83336280375	17038.39948147943	7824.211208403683	0.001820768136557611	17143.0	7363.701587293137	247.32583589002022	76.89375167379474	0.053760737481667716	19747.0	10383.564271374453	433.18149121034594	119.05419609470088	0.04005039706780694	35010.0	16263.095887695068	428.5577613718212	117.09642014843006	0.040514689595457204	35245.0	10616.719122265835	191.9505592812457	63.50473860102858	0.06099533688058003
MDS_00008	30725.0	20450.317375688952	2101.1204720899627	446.7854034579743	0.016330548474216916	73403.0	66348.48789624403	43973.32565375584	11152.887109766085	0.0019114556744114256	50183.0	43441.962906583256	12770.292456736901	1874.3582570707715	0.006468082170515892	25078.0	22107.579595588046	7833.277177170973	1506.7541408853301	0.007228478023973846	79030.0	63556.70621428283	10445.044742508979	1610.0823285604363	0.006937817000332418	102206.0	77090.6342575464	9378.23000959	1363.1067670725242	0.007878341696959909
MDS_00009	1617.0	89.21894378077245	12.38588353544755	8.674747352638585	0.21568627450980393	26449.0	16383.331080425309	421.56664633328637	101.24817288920637	0.04564966683751921	8521.0	1781.8351126620316	60.41670265272253	29.60224622665834	0.08940576462406304	10291.0	3882.0026320366605	165.25111493250375	66.28006993449004	0.05225844174828242	15007.0	5079.5840288410545	162.67586831463677	65.56515566979452	0.05249434222178492	27952.0	756.7234530359433	24.11277010276381	14.519194553436044	0.15064416862742597
MDS_00010	8607.0	1518.5545253857672	175.1061449670066	98.38021155833677	0.027868351334827804	45009.0	28409.979288519564	2975.0457123876445	643.4260936854145	0.011758136071727732	15729.0	8142.441221698671	992.0725992480102	354.8837334682253	0.01561876026090429	13259.0	7486.982767658576	1265.521959646266	492.9933170360899	0.00850853598287314	36717.0	15445.850734056254	1219.2693595005912	455.31952850340525	0.009584048778778425	53025.0	17695.46224255367	872.6609159226672	309.4444530691074	0.017526856206091554
MDS_00011	18496.0	6918.686232692854	643.2790384156524	242.40427134535452	0.021721367288574156	72447.0	55336.37474627554	13027.086334774012	2000.0344987699352	0.006165333333333335	26131.0	14770.028820036367	1770.228033732471	534.8869566190148	0.012888573456352024	22969.0	15151.19574997787	2527.067015257909	707.02838323848	0.010887598506843638	46601.0	26839.788664276017	2682.19248808633	738.9693755764598	0.01028103648317649	90109.0	33463.98648655162	1894.8430950697095	559.7304356016739	0.012292227800567943
MDS_00012	38305.0	23586.471621686822	1908.7682175003883	402.8852659579683	0.017758540482595418	91847.0	83099.39929444471	60797.246706707665	29649.638530265445	0.0005666484186667436	61273.0	49864.88706209428	9988.997295615874	1584.6429458959783	0.007106513603296749	50952.0	42209.07697043526	8506.249011898251	1350.011051621671	0.007952907673340398	96958.0	75262.24702378099	9459.755133878858	1410.6077134192567	0.007700403437993337	128996.0	88279.65226404263	7496.52551866957	1162.0250874237036	0.00875705534164683
MDS_00013	4752.0	35.936996166415796	3.120782336072956	2.3891454682782935	0.558838092094405	32393.0	17275.010211953235	509.0409898032433	129.62014942677476	0.035779169427405055	22207.0	1726.4661878053587	14.16382648492778	7.408261697830445	0.26294466171752423	22110.0	3926.960510106931	38.019106404264704	16.054186960547906	0.1565761441169332	36167.0	5373.52665784657	37.39256875833496	15.788837176438932	0.15840642826473658	36296.0	1764.0836631758768	12.697981966610516	6.856611490994589	0.2767237712050253
MDS_00014	31491.0	20763.996017379886	1775.0046308268727	395.284696511425	0.016764284784589356	44133.0	39792.78817345803	28156.476122813216	12680.707474113186	0.001245755389901344	23483.0	20246.490119614937	6494.676052079598	1315.2816205401764	0.006903653978182926	20551.0	18350.280299249578	7843.57000062473	1695.4497452385888	0.006113342257920569	69635.0	56412.27423063459	10302.931186549526	1646.267943561461	0.0065089933419457445	74871.0	57460.63105728248	7254.645140238248	1210.6855370305366	0.00791263479425412
MDS_00015	36373.0	18257.55122465509	646.4794577388619	197.25936428979819	0.021589751371035908	40424.0	29890.94066612362	10981.784107675168	3436.5447116005244	0.002758441943127962	47061.0	32703.20032261669	4356.524330962986	965.7623528877616	0.007201048631966681	40899.0	29052.001658100577	3786.8071910901376	844.470724213276	0.008112429188954468	67075.0	43689.09443596826	3867.5877901271506	839.3542705826677	0.008081248065658709	75655.0	45861.72774410539	3041.719350587798	686.2303641947279	0.00928797091286335
MDS_00016	8198.0	2702.6988418191418	406.0724180931869	182.68243274287573	0.023038752362948958	56807.0	37660.44402073174	9975.128130615318	2502.420538330754	0.004146967602541616	20688.0	14420.204611961984	4017.3710840266967	1208.4746346720358	0.006956155143338955	17353.0	12655.120173429772	3987.09842589522	1295.1367221603132	0.005893477591590799	43630.0	25856.401410693485	4481.3179914589955	1318.2490552762163	0.005919854280510016	63177.0	22576.677463298078	2002.4017493210843	644.8758253094	0.009864041952322824
MDS_00017	15098.0	2042.2201503568776	100.38670256722257	49.89782864543534	0.055849558994841085	38940.0	24302.006387804395	1693.3440338763985	417.41034919676616	0.015546650441642364	32194.0	10131.775450991465	376.7855953427001	143.86981772163307	0.02662803825916537	26126.0	9234.463894246748	422.9742231061185	153.02013606185673	0.026572045994184036	44347.0	13631.66286029844	440.22686902259574	158.4435688594427	0.025675944486098567	53427.0	10201.49668884107	252.08036099501228	103.71889884378888	0.033667621779198284
MDS_00018	24872.0	12913.919579166872	768.2661535457551	210.1000125683536	0.026328429900930653	85630.0	73134.38196216509	44326.22043667549	15825.34584803173	0.0011155562394214494	57802.0	44867.335705860576	6848.880344665335	1198.717308461571	0.00823416534204007	43995.0	35625.234776984886	6425.97726235002	1139.847718590318	0.008571597469900882	88728.0	66389.03401618957	7381.855521858032	1232.0190069672078	0.008090928380984016	108904.0	72181.70184304964	5164.754531254842	914.6120193088996	0.0098614922521291
MDS_00019	12576.0	620.0699279313254	57.72586046039026	36.312672664673016	0.06377035688455496	41704.0	28611.61741007273	1386.2118084041783	275.8628390224481	0.02290322580645162	40955.0	14941.411513838813	520.5949651701062	192.09758208760132	0.020237740935907987	33789.0	13429.355161490472	625.4787106838592	227.83403998358708	0.017344510430289645	47847.0	17152.22548838696	614.232957461174	224.8213988714421	0.016950152684142974	53693.0	14361.540230513185	386.84374906896363	156.50569728252052	0.021724696219353745
MDS_00020	20585.0	3302.5307098090366	144.6994042075561	61.60786078262165	0.05864811133200796	36713.0	16840.102263540597	576.3248115098456	182.36583567798723	0.022352211977996434	29452.0	9727.175997264503	382.0297446824101	142.59269845959875	0.028147007042253515	30752.0	10733.870129180408	532.6511716019608	192.05357461603052	0.025533269659344156	56511.0	16200.097468939006	532.2987892181096	190.27717015771802	0.025762446780780265	56220.0	13585.685071743643	349.7089429479738	134.1843872548337	0.029474617312096774
MDS_00021	9657.0	1120.697764417046	69.32006672843919	34.08802171595826	0.08042313991059177	45633.0	20990.044640743814	657.1219995599447	167.29968311303637	0.030851471151297393	18300.0	5105.705241121429	217.68352670511837	83.60246498554324	0.0443874797625472	16362.0	4085.5702761723746	193.49615279793306	76.15558063679877	0.04704058827770169	22465.0	5009.201275733677	194.82661485508407	76.47702834901095	0.04669510690789474	54740.0	4292.259640667693	122.43369472694947	53.42225974030915	0.059220270677789524
MDS_00022	5497.0	514.3792052126536	44.09567076320085	26.053672566776324	0.07863865775474015	34344.0	28296.377117258526	8276.92780443675	1821.331723414809	0.004606385571533024	33139.0	10459.92264271429	279.2394571023189	105.26229123059163	0.03115391663782045	20296.0	9818.621769770012	523.9432792124586	172.17528231066558	0.02182795303125115	36848.0	15552.622439817917	530.4508558945616	172.4773286998425	0.02227804076900783	39467.0	6743.789869389691	151.6786539492389	65.90243685738304	0.04252462860752338
MDS_00023	26642.0	9853.933020736527	710.5041789270099	270.5067281670235	0.014521102775348644	71097.0	60355.51115341365	29882.31986243891	7175.799853957823	0.002393523407250968	30156.0	22157.3812053043	4124.098228075936	1082.8107016322992	0.006353516155308173	14475.0	11879.442828036419	4173.461182172329	1255.8524630869383	0.005698351115421918	95030.0	60020.176283688146	5428.895159083681	1314.7405154560215	0.005046465874374191	96398.0	56158.35885297689	4061.5689601952085	1038.390549596125	0.0058388194090550505
MDS_00024	5788.0	192.38141219832514	23.187074833888175	14.211593730026598	0.1516793066088841	26744.0	10049.736369486407	261.5217370921342	75.1353701425631	0.05550078153180233	23149.0	2210.7875706978116	71.12858988939375	34.3205437781026	0.0783076637595101	19096.0	3045.7037153945525	118.39344430167122	52.327526842822195	0.0610963658636178	31572.0	3986.215910322892	120.97459293367189	53.26329132391632	0.06032972398540943	31805.0	3212.7208693700645	80.87346024377072	37.598155657778854	0.06915641369250046
MDS_00025	20140.0	6401.650824391254	262.6989967685407	87.71714762522593	0.04793849624506515	36854.0	32269.753392328937	23861.645800417475	13021.76863185351	0.001231120979620551	47517.0	35889.650691555245	6100.449111876758	1073.8790103226127	0.009029747912782684	34468.0	27308.816373727892	5797.575661793757	1083.603833580408	0.00879126031507877	44089.0	33653.358142789504	5733.070778118799	1009.4995465593204	0.009405167518455416	55673.0	36170.62475304445	3545.7413058849256	669.1167457312616	0.012310006004402286
MDS_00026	7554.0	569.7633307649118	34.037278869600854	17.53494270832723	0.14212742727910785	28847.0	14543.024666240392	314.1409058123342	80.32714059654947	0.05339123449972387	24588.0	5139.564412580237	116.87305605777776	47.09402403956281	0.06741495976591076	19184.0	4950.899480738873	156.74117326164082	59.58398850939662	0.06053777050597351	33984.0	7161.658723889259	162.1925290708493	61.546499919084035	0.05895863998835385	35415.0	4438.755729611988	87.41602336800005	37.35540055326259	0.08196400814439707
MDS_00027	28564.0	18757.654382982026	1107.747827841198	229.72948441736256	0.026252381486047294	70246.0	61199.70334286551	28078.5535947763	4295.676326247724	0.003744219347872016	36393.0	30251.23568331724	4404.8959432754855	679.0322397425431	0.012804921668216607	31784.0	28039.622322954296	7849.164271333237	1244.0637554074392	0.008463504686168702	98509.0	78957.7118433926	10324.716741221051	1398.0483874230206	0.007779032311626208	97992.0	74588.65860999463	5570.215420438952	777.3864972942963	0.011689282758490151
MDS_00028	5278.0	32.19797329237429	2.427051028632562	1.945377604898668	0.6416971173365814	45122.0	8550.338585142812	28.935903749610322	12.483301107390574	0.1858290602977872	20540.0	727.2574911162097	6.5541707796729245	4.097384004265206	0.3905368904895039	11919.0	671.6193222123311	10.651738596902948	6.305578134898601	0.2888181143929148	26240.0	1028.0628760915154	10.693363506943664	6.324306268923506	0.2882283213276192	49564.0	439.7206789817331	4.644573012560261	3.1649521707423798	0.4638968931218668
MDS_00029	26862.0	14407.220793243734	2036.5567647054804	703.2033980450701	0.008867684808255762	62899.0	54430.52873510813	32059.96985471172	7922.680580545919	0.002364465461915217	46416.0	37398.87509134135	11867.669700598803	2909.0890147139535	0.0033563006108822276	38859.0	31840.711209284178	11908.127048322593	3347.3737117825985	0.0030294444565525367	87833.0	64521.65892675618	14084.751564404356	3426.82426263693	0.0030305715551617192	88453.0	60478.768354980086	9619.300166459312	2370.3072217452786	0.00385345206921288
MDS_00030	5287.0	106.10950927920341	20.91053716008294	15.110335409893409	0.13088157128755473	19002.0	2859.3703702120756	172.42619649800284	87.2512429157995	0.03547979183891835	9771.0	466.89884793699474	42.42232534697807	26.024086912573885	0.09152065559734576	12966.0	832.0163360447808	69.86599450595466	39.74890704789658	0.06850913786253475	22851.0	1034.8331246105543	71.68856928626337	40.66014164740213	0.06706874189364462	23545.0	788.613452394791	53.26634909547769	31.951487919584327	0.0792480101771314
MDS_00031	20250.0	10138.942117800269	766.9687746511249	236.3609484460928	0.022564587042621997	66634.0	37583.34699283696	1922.974118416597	455.60998817339504	0.013428798385538544	28521.0	16745.105702425713	1331.5070175982148	358.9300085025838	0.01666486894617625	31637.0	20659.37412030453	2500.6386607767404	678.0170206457805	0.008592367955521861	58202.0	33978.729939574856	2647.2402772835953	706.2471357445864	0.00838141275534071	86199.0	35661.892237459404	1339.9400230105982	357.97591443619547	0.016798056967201734
MDS_00032	34444.0	14465.193561123391	259.5761711954118	71.46655103167197	0.057722070844686654	30893.0	28797.12288413226	22784.347539968257	9936.327373162507	0.0016904692509472456	14318.0	11210.491526597923	1254.2133457397304	247.0476357996136	0.025224560108281044	18116.0	14778.583638251728	1963.5807037567688	355.13541360234217	0.01979410155667181	45182.0	33810.855771789255	2014.6608816606372	343.5755607143506	0.020261263663023183	65024.0	41380.52898199848	3560.6813748344875	549.7431712003263	0.014766586061196936
