## Supplementary material for "Accurate Reconstruction of Adaptive Immune Receptor Repertoires from FACS-partitioned B and T Cell Subsets": Table A4

	FT	LC	TL	RC1A	RC1B	RC2A	RC2B	plate
MDS_00003	0.35432583749390556	0.14447137487528838	0.20812601479039627	0.12740077637063218	0.13676361783625146	0.7560583015011009	0.7429872258139256	norm
MDS_00004	0.29767899678271026	0.15784596080093083	0.12063347248553002	0.0907687866027711	0.1366116021836037	0.48230120328767745		const
MDS_00005	0.28788814035622634	0.14968041169360324	0.11348444252593692	0.09460618951763244	0.11663296682306612	0.35436139304288883		const
MDS_00006	0.18331878924526768	0.11943186723234533	0.1286549928540326	0.09933634287675752	0.11207092952224196	0.46742836152563627		const
MDS_00007	0.5387359694212488	0.17681523996534532	0.27418668361435716	0.238090854347198	0.28149878447300214	0.391892231924829	0.35119424751057426	norm
MDS_00008	0.21541660639807425	0.12157325900748606	0.12786593688312609	0.08709800938688361	0.14596591456995966	0.23823151057008207		const
MDS_00009	0.669355152245217	0.15055591644812027	0.3403063678247751	0.24672432733688443	0.25793325595446515	0.710193305133406	0.7013433699442164	norm
MDS_00010	0.5507567039487038	0.2816105672373579	0.2916263697676831	0.2651857719345039	0.34195715099425783	0.42941101862009456		const
MDS_00011	0.36249442334271365	0.2136435899715181	0.25139501880287485	0.20175930413413723	0.24288177514022813	0.48581220696082617		const
MDS_00012	0.21951441921623505	0.11287742911904686	0.13628273578214545	0.11282171155992682	0.14468832818935673	0.27915018549105497		const
MDS_00013	0.7948485341671094	0.28876467415217166	0.46931635887498246	0.39255959038222454	0.4291555504340052	0.5564989822894284	0.5209252198274612	norm
MDS_00014	0.17714406112193504	0.10918221122514415	0.10174800761776925	0.08146233472213504	0.13106649625741862	0.15388550306443327	0.12300423551756512	norm
MDS_00015	0.20821294294578707	0.23703277618030816	0.2101740883302612	0.1866867257570941	0.22238689687470425	0.26440140091323716	0.22555855673049363	norm
MDS_00016	0.49097290373741354	0.3127157219701546	0.25594921164988094	0.22432216518389425	0.3172997758260323	0.5119429162486644		const
MDS_00017	0.49296466171939124	0.18007183922397862	0.31135509832281283	0.3005520291707775	0.3179892238690749	0.47291689041110163	0.45819901825052467	norm
MDS_00018	0.24717865709599285	0.16591737440108134	0.16449835780748523	0.12918702677621652	0.17409473138440412	0.2777659272035069		const
MDS_00019	0.6800175584861923	0.1558160497871337	0.2796785763717853	0.27268464919995794	0.28967723672437606	0.37346580856639755	0.3549782100732335	norm
MDS_00020	0.5042364594026691	0.27952364409535746	0.3443032650524225	0.3405841791725994	0.37711664215277874	0.4141893224091828	0.378065062338967	norm
MDS_00021	0.5651347894123733	0.3131119269455589	0.3762129274931505	0.40468816464869883	0.4179943921319862	0.7033104415656088		const
MDS_00022	0.6166645330061484	0.1545736917400493	0.3191009310082611	0.24813323964090261	0.2814079605788402	0.4958728477377097	0.4883289864485154	norm
MDS_00023	0.3746324816787736	0.1570872180613596	0.17476106777115152	0.12013135125446217	0.23095999445681725	0.2709779953908149		const
MDS_00024	0.8224270503306739	0.3430771062703726	0.56036468981341	0.5024329079240788	0.5348050305261067	0.5565871345137541	0.520128553116574	norm
MDS_00025	0.39086146890140094	0.17395446894635924	0.21395624931385315	0.18033467564552752	0.20274529261412289	0.33497716668728805	0.2908919097858764	norm
MDS_00026	0.6816398547990654	0.2649516933847962	0.4267379170247243	0.3982291737444599	0.43629580724395	0.5492849160643027	0.5130647723672241	norm
MDS_00027	0.19239761275508704	0.1618146241765852	0.12608234212010583	0.09424851773898668	0.17077333133310435	0.21549093660893637		const
MDS_00028	0.7777961884392222	0.36338202136345465	0.5054793914080535	0.47623886228040013	0.5124997600727157	0.7051275298661717		const
MDS_00029	0.2932521963499928	0.1692520014263692	0.16644304015878642	0.14725639275072	0.2099252184997138	0.2544384325206699		const
MDS_00030	0.8554209178302976	0.5256025847875205	0.693486303744052	0.6692254852718018	0.6927219661479447	0.7109302592644837	0.6829148469321871	norm
MDS_00031	0.25840359303625027	0.27114611982667003	0.22383031506330808	0.19568372777213172	0.2369816653355128	0.4444776500378005		const
MDS_00032	0.2455969922508976	0.09492692705672434	0.11640698911072911	0.09745263206165888	0.1351677035867862	0.39949986701586315	0.2790739318265534	norm
