## Supplementary material for "Accurate Reconstruction of Adaptive Immune Receptor Repertoires from FACS-partitioned B and T Cell Subsets": Table A2

subject_id	user_patient_id	sex	race	age	dx	on_cancer_meds	on_antibiotics	main_dx	all_dx
MDS_00003	1	M	WH	78	cancer	Yes	Yes	pancreas	carcinoma in situ of skin;other and unspecified malignant neoplasm of skin;pancreas
MDS_00004	2	F	WH	68	cancer	No	No	breast	bone;breast;malignant neoplasm of other connective and soft tissue
MDS_00005	3	F	WH	68	cancer	No	No	breast	bone;breast;malignant neoplasm of other connective and soft tissue
MDS_00006	4	M	WH	58	infection	Yes	Yes	escherichia coli	escherichia coli; staphylococcus aureus; staphylococcus; coagulase negative
MDS_00007	5	M	WH	59	infection	Yes	Yes	klebsiella pneumoniae	klebsiella pneumoniae
MDS_00008	6	M	WH	64	infection	Yes	Yes	enterococcus faecalis	enterococcus faecalis
MDS_00009	7	M	AS	76	infection	Yes	Yes	pseudomonas aeruginosa	pseudomonas aeruginosa
MDS_00010	8	M	HS	58	infection	Yes	Yes	enterococcus faecalis	enterococcus faecalis
MDS_00011	10	F	HS	55	infection	Yes	Yes	pseudomonas aeruginosa	citrobacter freundii complex; pseudomonas aeruginosa
MDS_00012	12	F	WH	39	healthy	Yes	Yes
MDS_00013	13	F	WH	77	healthy	No	Yes
MDS_00014	14	F		28	healthy	No	No
MDS_00015	15	F	WH	84	healthy	Yes	Yes
MDS_00016	16	M	WH	68	healthy	Yes	No
MDS_00017	17	M	WH	50	healthy	Yes	No
MDS_00018	18	M	WH	58	healthy	No	No
MDS_00019	19	M	WH	71	healthy	Yes	Yes
MDS_00020	20	F	AS	34	healthy	No	No
MDS_00021	21	M		71	cancer	No	No	prostate	prostate
MDS_00022	22	M	BL	53	cancer	No	No	pancreas	pancreas
MDS_00023	23	M	WH	66	cancer	Yes	No	colorectal	colorectal;leukemia
MDS_00024	24	M		68	cancer	No	Yes	colorectal	colorectal;leukemia;nos;esophagus
MDS_00025	25	M	BL	56	cancer	Yes	No	liver	liver;nos
MDS_00026	28	M	WH	86	cancer	Yes	No	breast;prostate	breast;prostate
MDS_00027	29	M		67	cancer	No	No	prostate	nos;prostate;urinary
MDS_00028	30	M	WH	76	cancer	Yes	Yes	prostate	carcinoma in situ of skin;lung;nonhodgkins;other and unspecified malignant neoplasm of skin;prostate;urinary
MDS_00029	33	M	BL	50	healthy	No	No
MDS_00030	34	M	WH	70	infection	Yes	Yes	enterococcus faecium	enterococcus faecium
MDS_00031	35	M	HS	62	infection	No	Yes	escherichia coli	escherichia coli
MDS_00032	37	M	WH	59	infection	Yes	Yes	enterococcus faecium	enterococcus faecalis; enterococcus faecium; klebsiella pneumoniae
